# Identification of cytoplasmic incompatibility effectors of the reproductive manipulator *Cardinium hertigii*

**DOI:** 10.64898/2026.06.05.730497

**Authors:** Olivia L. Mathieson, Dylan L. Schultz, Matthew R. Doremus, Simina Vintila, Suzanne E. Kelly, Martha S. Hunter, Stephan Schmitz-Esser, Manuel Kleiner

## Abstract

Cytoplasmic incompatibility (CI), a widespread symbiont-induced reproductive manipulation phenotype in arthropods, selectively kills embryonic offspring produced when infected males mate with uninfected females. Most knowledge on CI comes from studying the Pseudomonadota symbiont *Wolbachia* and their CI effector (*cif*) genes, and little is known about CI mechanisms of symbionts without *cif* genes. We identify two putative CI effectors of *Cardinium hertigii c*Eper1, a Bacteroidota symbiont of the parasitoid wasp *Encarsia suzannae*, using a combined proteomics and heterologous expression approach. We show that these genes, CAHE_0406 and CAHE_p0043, have no homology to known *cif* genes, yet impair yeast growth similar to known *cif*s and that CAHE_p0043 localizes to diffuse and fragmented yeast nuclei. These results suggest that CAHE_0406 and/or CAHE_p0043 could play a role in *c*Eper1-induced CI, expanding our current understanding of the diversity of proteins involved in cytoplasmic incompatibility across symbiont lineages.
