## Supplementary Data 1 for "Identification of cytoplasmic incompatibility effectors of the reproductive manipulator *Cardinium hertigii*"

### Sheet: Sheet1
Supplementary Data 1. Summary statistics of LC-MS/MS run and database search.
Sample	Sex	Life Stage	Fraction/Tissue	Number of Proteins	Number of Master Proteins	Number of Protein with Protein Unique Peptide	MS2	PSM	PSM/MS2 Ratio	Symbiont Biomass (%)	AVERAGE BioMass	SD Biomass	AVERAGE BioMass (Dataset)	SD BioMass (Dataset)
Pup_SPM_P1	Male	Pupae	P-fraction	6769	3632	3011	71062	29947	0.421421	0.267261	0.316652	0.0767609	0.746271	0.769879
Pup_SPM_P2	Male	Pupae	P-fraction	6479	3289	2692	70993	28380	0.399758	0.323066
Pup_SPM_P3	Male	Pupae	P-fraction	5898	2974	2415	64668	25129	0.388585	0.277064
Pup_SPM_P4	Male	Pupae	P-fraction	6587	3253	2673	70279	28838	0.410336	0.268179
Pup_SPM_P5	Male	Pupae	P-fraction	5112	2651	2119	75922	29231	0.385014	0.447692
Pup_SPM_PS1	Male	Pupae	PS-fraction	7395	4067	3380	62667	29964	0.478146	1.29761	1.0668	0.169235
Pup_SPM_PS2	Male	Pupae	PS-fraction	8514	4355	3630	66249	33781	0.50991	1.08533
Pup_SPM_PS3	Male	Pupae	PS-fraction	8195	4161	3469	64527	33706	0.522355	0.96682
Pup_SPM_PS4	Male	Pupae	PS-fraction	7792	3949	3262	65761	32826	0.499171	0.917431
Pup_SPM_S1	Male	Pupae	S-fraction	5989	3138	2632	68261	32938	0.48253	0.016908	0.042704	0.023631
Pup_SPM_S2	Male	Pupae	S-fraction	6358	3146	2609	75957	36127	0.475624	0.060596
Pup_SPM_S3	Male	Pupae	S-fraction	6484	3162	2630	73163	35868	0.490248	0.029292
Pup_SPM_S4	Male	Pupae	S-fraction	5885	2849	2376	70677	32066	0.453698	0.032855
Pup_SPM_S5	Male	Pupae	S-fraction	6254	3120	2582	72703	35624	0.489994	0.073869
SLF_P1	Female	Pupae	P-fraction	6995	3526	2869	79886	31595	0.395501	0.293034	0.26547	0.0378843
SLF_P2	Female	Pupae	P-fraction	6315	3128	2498	80083	30297	0.37832	0.293813
SLF_P3	Female	Pupae	P-fraction	6253	3106	2475	80472	29124	0.361915	0.213229
SLF_P4	Female	Pupae	P-fraction	6336	3180	2555	79391	28872	0.363668	0.261803
SLF_PS1	Female	Pupae	PS-fraction	10032	5136	4302	81744	42825	0.523892	1.03443	1.20621	0.122862
SLF_PS2	Female	Pupae	PS-fraction	9715	4804	3988	84331	42155	0.499875	1.26965
SLF_PS3	Female	Pupae	PS-fraction	9975	4939	4091	85091	43398	0.510019	1.31462
SLF_PS4	Female	Pupae	PS-fraction	9785	4890	4053	82204	41938	0.51017	1.20614
SLF_S1	Female	Pupae	S-fraction	7755	3819	3225	91266	43955	0.481614	0.09581	0.111741	0.0116951
SLF_S2	Female	Pupae	S-fraction	7193	3457	2865	87166	40703	0.46696	0.112594
SLF_S3	Female	Pupae	S-fraction	7203	3450	2871	89292	41170	0.461072	0.114689
SLF_S4	Female	Pupae	S-fraction	8050	3880	3231	89609	43941	0.490364	0.12387
SPF_P1	Female	Adult	P-fraction	6359	2984	2367	79632	33983	0.426751	0.879908	0.836539	0.139881
SPF_P2	Female	Adult	P-fraction	6528	3082	2433	67872	29886	0.440329	0.973544
SPF_P3	Female	Adult	P-fraction	6920	3205	2547	75897	34122	0.449583	0.850711
SPF_P4	Female	Adult	P-fraction	5007	2329	1836	81089	33082	0.407971	0.641994
SPF_PS1	Female	Adult	PS-fraction	5192	2470	1969	84813	34957	0.412166	2.13229	2.37457	0.218286
SPF_PS2	Female	Adult	PS-fraction	6869	3279	2612	74307	32604	0.438774	2.65372
SPF_PS3	Female	Adult	PS-fraction	6092	2940	2332	66344	28795	0.434026	2.40927
SPF_PS4	Female	Adult	PS-fraction	6614	3175	2543	79899	34484	0.431595	2.30302
SPF_S1	Female	Adult	S-fraction	5554	2572	2088	83821	36339	0.433531	0.498211	0.402611	0.10965
SPF_S2	Female	Adult	S-fraction	5914	2741	2226	78853	34650	0.439425	0.493941
SPF_S3	Female	Adult	S-fraction	3672	1723	1373	81338	38539	0.473813	0.285504
SPF_S4	Female	Adult	S-fraction	3663	1660	1321	82739	38105	0.460545	0.332789
SPM_P1_2	Male	Adult	P-fraction	5362	2504	1949	75241	32324	0.429606	0.730904	0.656239	0.0549499
SPM_P2_2	Male	Adult	P-fraction	5508	2602	2058	73750	32275	0.437627	0.643924
SPM_P3_2	Male	Adult	P-fraction	5744	2647	2072	81593	34669	0.424902	0.651412
SPM_P4_2	Male	Adult	P-fraction	5496	2513	1942	75906	33245	0.437976	0.598718
SPM_PS1_2	Male	Adult	PS-fraction	5811	2863	2314	71169	32395	0.455184	1.79384	1.79126	0.0525419
SPM_PS2_2	Male	Adult	PS-fraction	5938	2935	2361	71019	32829	0.462257	1.75796
SPM_PS3_2	Male	Adult	PS-fraction	5725	2774	2231	73782	33320	0.451601	1.74878
SPM_PS4_2	Male	Adult	PS-fraction	5763	2744	2209	66986	32684	0.487923	1.86448
SPM_S1_2	Male	Adult	S-fraction	4893	2349	1913	76485	36006	0.470759	0.150839	0.167741	0.0259686
SPM_S2_2	Male	Adult	S-fraction	5441	2631	2133	77788	36966	0.475215	0.195799
SPM_S3_2	Male	Adult	S-fraction	4007	1811	1447	76662	35659	0.465146	0.141092
SPM_S4_2	Male	Adult	S-fraction	4213	1901	1522	75631	35678	0.471738	0.183233
EA1	Male	Adult	Testes	4655	2411	1868	84507	20992	0.248405	1.71202	1.92318	0.711191	2.02279	1.80109
EA2	Male	Adult	Testes	1901	960	736	82739	18789	0.227088	2.62455
EA3	Male	Adult	Testes	2414	1309	1058	92608	24348	0.262915	1.02206
EA4	Male	Adult	Testes	3285	1632	1239	87960	22605	0.256992	2.33411
EP1	Male	Pupae	Testes	5580	2801	2218	87830	23904	0.272162	1.49972	4.72024	2.06782
EP2	Male	Pupae	Testes	1440	766	588	72590	10751	0.148106	5.73989
EP3	Male	Pupae	Testes	3108	1558	1216	71893	16402	0.228145	4.95205
EP4	Male	Pupae	Testes	3337	1698	1375	75091	18044	0.240295	4.34466
EP5	Male	Pupae	Testes	3489	1790	1414	59836	9355	0.156344	7.06488
SIFB1	Female	Adult	Heads	6774	3077	2337	95519	41635	0.435882	0.807343	0.832511	0.214995
SIFB2	Female	Adult	Heads	5687	2563	1927	94795	39658	0.418355	1.07552
SIFB3	Female	Adult	Heads	9400	4227	3361	100777	48786	0.484099	0.557377
SIFB4	Female	Adult	Heads	7171	3265	2502	98893	42988	0.434692	0.889802
SIMB1	Male	Adult	Heads	6777	3040	2315	98631	44782	0.454036	1.04615	1.18134	0.221401
SIMB2	Male	Adult	Heads	6471	3085	2378	96593	43277	0.448035	1.09599
SIMB3	Male	Adult	Heads	8483	3784	2931	99501	46168	0.463995	1.0712
SIMB4	Male	Adult	Heads	5752	2515	1878	99561	46423	0.466277	1.51204
SIOV1	Female	Adult	Ovaries	3525	1735	1340	89505	33594	0.375331	2.8417	2.54231	0.38527
SIOV2	Female	Adult	Ovaries	5362	2823	2252	93414	38826	0.415634	2.06679
SIOV3	Female	Adult	Ovaries	7618	3816	3065	98324	42428	0.431512	2.3916
SIOV4	Female	Adult	Ovaries	3138	1502	1144	91597	29892	0.326343	2.86916
SSp1	Male	Adult	Seminal Vesicles	2615	1326	988	59488	9627	0.161831	0.456756	0.26276	0.193357
SSp2	Male	Adult	Seminal Vesicles	1936	1031	758	62568	10566	0.168872	0
SSp3	Male	Adult	Seminal Vesicles	2362	1324	1029	51833	7009	0.135223	0.336634
SSp4	Male	Adult	Seminal Vesicles	852	350	248	58037	4161	0.071696	0.257649
