## Supplementary Data 4 for "Identification of cytoplasmic incompatibility effectors of the reproductive manipulator *Cardinium hertigii*"

### Sheet: Sheet1
Supplementary Data 4. Results from statistical analysis of fractionated sample metaproteomes.
Comparison			male_PS V. female_PS		male_PS V. female_PS (ad)		male_PS V. female_PS (pup)		pupae_PS V. adult_PS		pupae_PS V. adult_PS (male)		pupae_PS V. adult_PS (female)		S V. PS		S V. PS (adult female)		S V. PS (adult male)		S V. PS (pupal female)		S V. PS (pupal male)		P V. PS		P V. PS (adult female)		P V. PS (adult male)		P V. PS (pupal female)		P V. PS (pupal male)
Normalization			orgNSAF (%)		orgNSAF (%)		orgNSAF (%)		orgNSAF (%)		orgNSAF (%)		orgNSAF (%)		NSAF (%)		NSAF (%)		NSAF (%)		NSAF (%)		NSAF (%)		NSAF (%)		NSAF (%)		NSAF (%)		NSAF (%)		NSAF (%)
Imputation Strategy			replace zero w/ 0.5 * lowest value		replace zero w/ 0.5 * lowest value		replace zero w/ 0.5 * lowest value		replace zero w/ 0.5 * lowest value		replace zero w/ 0.5 * lowest value		replace zero w/ 0.5 * lowest value		replace zero w/ 0.5 * lowest value		replace zero w/ 0.5 * lowest value		replace zero w/ 0.5 * lowest value		replace zero w/ 0.5 * lowest value		replace zero w/ 0.5 * lowest value		replace zero w/ 0.5 * lowest value		replace zero w/ 0.5 * lowest value		replace zero w/ 0.5 * lowest value		replace zero w/ 0.5 * lowest value		replace zero w/ 0.5 * lowest value
Transformation			clr		clr		clr		clr		clr		clr		clr		clr		clr		clr		clr		clr		clr		clr		clr		clr
Test			Welch's T-test		Welch's T-test		Welch's T-test		Welch's T-test		Welch's T-test		Welch's T-test		one-side Welch's T-test		one-side Welch's T-test		one-side Welch's T-test		one-side Welch's T-test		one-side Welch's T-test		one-side Welch's T-test		one-side Welch's T-test		one-side Welch's T-test		one-side Welch's T-test		one-side Welch's T-test
Correction			BH		BH		BH		BH		BH		BH		BH		BH		BH		BH		BH		BH		BH		BH		BH		BH
Protein (Uniprot)	Locus Tag	GenBankID	p-value	q-value	p-value	q-value	p-value	q-value	p-value	q-value	p-value	q-value	p-value	q-value	p-value	q-value	p-value	q-value	p-value	q-value	p-value	q-value	p-value	q-value	p-value	q-value	p-value	q-value	p-value	q-value	p-value	q-value	p-value	q-value
K0P0G5	CAHE_p0044	CCM10667.1	NA	NA	NA	NA	NA	NA	NA	NA	NA	NA	NA	NA	1.14e-10	2.01e-09	8.5e-07	1.62e-05	0.000674723	0.00371097	9.11e-06	8.19e-05	NA	NA	3e-08	1.68e-06	5.79e-07	2.78e-05	NA	NA	NA	NA	NA	NA
K0P6Z1	CAHE_p0043	CCM10666.1	NA	NA	NA	NA	NA	NA	NA	NA	NA	NA	NA	NA	1.68e-10	2.01e-09	0.000625865	0.00594571	NA	NA	5.53e-05	0.000248766	0.00452953	0.0135886	NA	NA	NA	NA	NA	NA	NA	NA	NA	NA
K0P6Q2	CAHE_0764	CCM10541.1	NA	NA	NA	NA	NA	NA	NA	NA	NA	NA	NA	NA	6.4e-09	5.12e-08	NA	NA	NA	NA	NA	NA	0.000805534	0.00724981	NA	NA	NA	NA	NA	NA	NA	NA	NA	NA
K0P083	CAHE_0480	CCM10257.1	NA	NA	NA	NA	NA	NA	NA	NA	NA	NA	NA	NA	1.83e-07	1.1e-06	NA	NA	NA	NA	0.230851	0.642078	NA	NA	1.97e-05	0.000172868	NA	NA	NA	NA	0.0504629	0.235493	NA	NA
K0P6N5	CAHE_0706	CCM10483.1	0.195859	0.424361	0.819815	0.901796	0.159516	0.312713	0.334308	0.663972	0.00238908	0.0253891	0.777667	0.910517	0.000524493	0.00251756	0.0913363	0.433847	0.0104244	0.0382229	0.285368	0.642078	0.738784	1	0.590791	0.999992	0.48458	0.931502	NA	NA	NA	NA	NA	NA
K0P5K5	CAHE_0255	CCM10036.1	0.0215401	0.128343	0.208443	0.538501	0.026881	0.115278	0.103493	0.572454	0.0419963	0.13964	0.380555	0.719005	0.00100017	0.00400068	0.0721686	0.433847	0.102116	0.28082	0.999992	0.999994	0.989357	1	0.00017155	0.000960681	0.3011	0.850166	0.00285187	0.0205335	0.264602	0.717816	0.480009	0.864016
K0P080	CAHE_0465	CCM10242.1	0.00207807	0.0409118	0.243792	0.538501	0.00616839	0.0331918	0.645018	0.809102	0.00238908	0.0253891	0.444365	0.755421	0.00494093	0.0169403	NA	NA	3.7e-07	4.07e-06	NA	NA	0.0411263	0.0925341	6.91e-05	0.000483565	0.0534699	0.444533	3.35e-05	0.00120513	NA	NA	0.000960016	0.0172803
K0P5X5	CAHE_0339	CCM10116.1	0.446411	0.686416	0.252932	0.538501	0.00422782	0.0276755	0.423749	0.735613	0.198597	0.393374	0.00384868	0.26171	0.0281005	0.0843016	NA	NA	NA	NA	0.873389	0.999994	0.00253915	0.0114262	0.129594	0.40318	0.969714	0.99239	NA	NA	0.0180513	0.162159	NA	NA
K0NZZ8	CAHE_0050	CCM09832.1	0.0176785	0.114984	0.424472	0.709244	0.0018312	0.0172438	0.0469275	0.513326	0.00271146	0.0253891	0.678928	0.867333	0.218518	0.582715	0.431267	0.999992	0.6289	1	0.999964	0.999994	1	1	3.28e-06	4.59e-05	0.0682514	0.444533	0.00070924	0.00851088	0.587893	0.97099	0.132149	0.521921
K0P279	CAHE_0427	CCM10204.1	0.212108	0.439587	0.924171	0.953052	0.0966129	0.264853	0.302611	0.635878	0.0957758	0.264222	0.835107	0.910517	0.273672	0.656813	0.260997	0.826491	NA	NA	NA	NA	NA	NA	NA	NA	NA	NA	NA	NA	NA	NA	NA	NA
K0P069	CAHE_0410	CCM10187.1	0.0358641	0.155411	0.992217	0.992217	1.06e-06	6.67e-05	0.350789	0.677876	0.0997371	0.264222	0.0251979	0.434305	0.433258	0.94529	0.390448	0.999992	NA	NA	NA	NA	NA	NA	0.761238	0.999992	0.726706	0.99239	NA	NA	NA	NA	NA	NA
K0P6N6	CAHE_0744	CCM10521.1	0.652088	0.795297	0.0964304	0.482566	0.368141	0.533333	0.887667	0.939033	0.560046	0.703472	0.0275494	0.434305	0.999969	1	0.935559	0.999992	NA	NA	NA	NA	NA	NA	NA	NA	NA	NA	NA	NA	NA	NA	NA	NA
K0PAL3	CAHE_0748	CCM10525.1	0.0237233	0.130478	0.0948261	0.482566	0.00417248	0.0276755	0.134142	0.572454	0.0420275	0.13964	0.167718	0.587988	0.996456	1	0.25311	0.826491	NA	NA	NA	NA	NA	NA	0.982119	0.999992	0.390059	0.891564	0.968914	0.995757	NA	NA	NA	NA
K0P2J0	CAHE_0722	CCM10499.1	0.0176898	0.114984	0.0919279	0.482566	0.0633067	0.198517	0.542987	0.753856	0.197349	0.393374	0.474764	0.768665	1	1	0.981717	0.999992	NA	NA	NA	NA	NA	NA	0.00872106	0.0375677	0.459519	0.931502	0.5605	0.84075	0.307635	0.717816	0.32786	0.655719
K0P937	CAHE_0183	CCM09965.1	0.00497701	0.0593094	0.106887	0.482566	0.0220287	0.101217	0.494596	0.738804	0.814333	0.914782	0.695142	0.867333	0.991104	1	0.720721	0.999992	0.689683	1	NA	NA	NA	NA	0.989208	0.999992	0.914238	0.99239	0.0191956	0.0767825	NA	NA	NA	NA
K0P4X2	CAHE_0016	CCM09798.1	0.0304598	0.143809	0.165092	0.538501	0.0275444	0.115278	0.0121714	0.290086	0.0266852	0.114597	0.133799	0.587988	0.999981	1	0.934782	0.999992	0.821786	1	NA	NA	NA	NA	0.755215	0.999992	0.485157	0.931502	0.0310965	0.0932895	0.856539	0.97099	0.87749	0.968889
K0P1X7	CAHE_0182	CCM09964.1	0.0400936	0.162501	0.250646	0.538501	0.0374643	0.136564	0.0407765	0.48592	0.0237124	0.114597	0.333259	0.676465	1	1	0.925313	0.999992	NA	NA	NA	NA	NA	NA	0.900787	0.999992	0.081394	0.444533	0.155337	0.37281	NA	NA	0.968889	0.968889
K0P9B6	CAHE_0254	CCM10035.1	0.00581197	0.0629203	0.222812	0.538501	0.00440849	0.0276755	0.116223	0.572454	0.0133735	0.0814898	0.564611	0.835028	0.547318	1	0.595543	0.999992	0.980192	1	0.999988	0.999994	0.997963	1	2.71e-06	4.59e-05	0.228597	0.722438	0.00197433	0.017769	0.926447	0.97099	0.182715	0.541015
K0P5U4	CAHE_0406	CCM10183.1	0.0911278	0.272592	0.309494	0.592075	0.09164	0.258883	0.237757	0.607129	0.144658	0.331107	0.458778	0.765153	1	1	NA	NA	0.973621	1	NA	NA	NA	NA	0.752809	0.999992	0.162326	0.556547	0.397367	0.715261	NA	NA	0.741032	0.968889
K0P053	CAHE_0330	CCM10107.1	0.0641697	0.20668	0.341591	0.617672	0.0223932	0.101217	0.00972621	0.278169	0.0174226	0.094449	0.207248	0.606621	1	1	0.988305	0.999992	1	1	NA	NA	NA	NA	0.000150516	0.000936545	0.385792	0.891564	0.0656924	0.168923	0.90967	0.97099	0.963845	0.968889
K0P2K4	CAHE_0757	CCM10534.1	0.0075226	0.0643642	0.440376	0.72662	0.00124608	0.0128006	0.205495	0.607129	0.00597881	0.0410545	0.826583	0.910517	0.930422	1	0.817902	0.999992	0.922903	1	0.999994	0.999994	0.999785	1	6.6e-06	7.39e-05	0.240813	0.722438	0.00591668	0.0355001	0.134007	0.469024	0.144978	0.521921
K0P065	CAHE_0390	CCM10167.1	0.57704	0.770063	0.499559	0.775786	0.994223	0.999442	0.760721	0.877386	0.609248	0.721629	0.994442	0.994442	1	1	0.999992	0.999992	NA	NA	NA	NA	NA	NA	0.0011479	0.00535687	0.0772761	0.444533	0.0114351	0.0588093	0.541102	0.97099	0.235021	0.541015
K0P216	CAHE_0287	CCM10064.1	0.803855	0.905128	0.541331	0.797453	0.288394	0.446418	0.0958843	0.572454	0.468952	0.619257	0.0766136	0.587988	0.999828	1	0.77363	0.999992	NA	NA	NA	NA	NA	NA	0.999885	0.999992	0.919653	0.99239	0.928443	0.995757	NA	NA	NA	NA
K0PAQ4	CAHE_0778	CCM10555.1	0.393584	0.632387	0.951227	0.965861	0.506824	0.636346	0.48595	0.738804	0.569483	0.703792	0.886831	0.934072	0.826045	1	0.776866	0.999992	NA	NA	NA	NA	NA	NA	0.184831	0.517527	0.38925	0.891564	0.346341	0.692683	NA	NA	NA	NA
K0P9V8	CAHE_0458	CCM10235.1	6.96e-06	0.000331752	0.000139701	0.0131657	0.00101255	0.0114418	0.171247	0.598525	0.0398133	0.13964	0.00877859	0.397963	NA	NA	NA	NA	NA	NA	NA	NA	NA	NA	0.298245	0.704617	0.0466473	0.444533	0.0169109	0.0760992	NA	NA	0.240451	0.541015
K0P293	CAHE_0467	CCM10244.1	0.00270724	0.0430151	0.00019948	0.0131657	NA	NA	0.136504	0.572454	1.71e-05	0.000882188	NA	NA	NA	NA	NA	NA	NA	NA	NA	NA	NA	NA	NA	NA	NA	NA	NA	NA	NA	NA	NA	NA
K0P2G7	CAHE_0657	CCM10434.1	2.74e-09	3.92e-07	0.000845568	0.037205	3.5e-06	7.92e-05	0.47903	0.738804	NA	NA	0.119507	0.587988	NA	NA	NA	NA	NA	NA	NA	NA	NA	NA	NA	NA	NA	NA	NA	NA	NA	NA	NA	NA
K0P661	CAHE_0459	CCM10236.1	2.05e-08	1.46e-06	0.00193064	0.0637111	8.08e-06	0.000130439	0.502194	0.740348	NA	NA	0.200064	0.606621	NA	NA	NA	NA	NA	NA	NA	NA	NA	NA	NA	NA	NA	NA	NA	NA	NA	NA	NA	NA
K0P8W7	CAHE_0123	CCM09905.1	0.000594555	0.0212553	0.0026641	0.0703322	0.120528	0.287636	0.842836	0.920043	NA	NA	0.749535	0.894183	NA	NA	NA	NA	NA	NA	NA	NA	NA	NA	NA	NA	NA	NA	NA	NA	NA	NA	NA	NA
K0P6G3	CAHE_0651	CCM10428.1	0.00116134	0.0276786	0.00853044	0.16086	0.03243	0.124659	0.191053	0.607129	0.0209251	0.107764	0.397341	0.720512	NA	NA	NA	NA	NA	NA	NA	NA	NA	NA	NA	NA	NA	NA	NA	NA	NA	NA	NA	NA
K0P5A3	CAHE_0179	CCM09961.1	0.0120852	0.0909568	0.00848488	0.16086	NA	NA	0.0502557	0.513326	0.00211513	0.0253891	NA	NA	NA	NA	NA	NA	NA	NA	NA	NA	NA	NA	NA	NA	NA	NA	NA	NA	NA	NA	NA	NA
K0P5H4	CAHE_0247	CCM10028.1	0.00228877	0.0409118	0.010632	0.175428	NA	NA	0.0714596	0.572454	0.000180563	0.00619934	NA	NA	NA	NA	NA	NA	NA	NA	NA	NA	NA	NA	NA	NA	NA	NA	NA	NA	NA	NA	NA	NA
K0P1T0	CAHE_0052	CCM09834.1	0.870925	0.936408	0.0230662	0.338304	NA	NA	0.808517	0.909627	NA	NA	0.0158156	0.434305	NA	NA	NA	NA	NA	NA	NA	NA	NA	NA	NA	NA	NA	NA	NA	NA	NA	NA	NA	NA
K0P6D0	CAHE_0569	CCM10346.1	0.360929	0.586509	0.0344543	0.34936	NA	NA	0.25087	0.609325	NA	NA	0.0287408	0.434305	NA	NA	NA	NA	NA	NA	NA	NA	NA	NA	NA	NA	NA	NA	NA	NA	NA	NA	NA	NA
K0P0D7	CAHE_0750	CCM10527.1	0.22483	0.447361	0.0405426	0.34936	NA	NA	0.168287	0.598525	NA	NA	0.0357748	0.486538	NA	NA	NA	NA	NA	NA	NA	NA	NA	NA	NA	NA	NA	NA	NA	NA	NA	NA	NA	NA
K0PA48	CAHE_0583	CCM10360.1	0.94904	0.969095	0.0378259	0.34936	0.202547	0.375211	0.399441	0.723039	0.102611	0.264222	0.263512	0.651593	NA	NA	NA	NA	NA	NA	NA	NA	NA	NA	NA	NA	NA	NA	NA	NA	NA	NA	NA	NA
K0P1V3	CAHE_0112	CCM09894.1	0.00616003	0.0629203	0.0278817	0.34936	0.0417077	0.14728	0.789901	0.896475	0.0352193	0.139491	0.29409	0.655677	NA	NA	NA	NA	NA	NA	NA	NA	NA	NA	0.819375	0.999992	NA	NA	0.539192	0.84075	NA	NA	NA	NA
K0P698	CAHE_0586	CCM10363.1	0.034559	0.154435	0.0415584	0.34936	0.220827	0.383899	0.331746	0.663972	0.523748	0.671558	0.515164	0.814678	NA	NA	NA	NA	NA	NA	NA	NA	NA	NA	0.93798	0.999992	0.948929	0.99239	NA	NA	NA	NA	0.00601925	0.0541732
K0P6Z3	CAHE_0796	CCM10573.1	0.412171	0.654894	0.0423466	0.34936	0.990709	0.999442	0.123853	0.572454	NA	NA	0.564872	0.835028	NA	NA	NA	NA	NA	NA	NA	NA	NA	NA	NA	NA	NA	NA	NA	NA	NA	NA	NA	NA
K0P9R4	CAHE_0388	CCM10165.1	0.0524701	0.183006	0.0300502	0.34936	0.691127	0.773241	0.495981	0.738804	NA	NA	0.892863	0.934072	NA	NA	NA	NA	NA	NA	NA	NA	NA	NA	NA	NA	NA	NA	NA	NA	NA	NA	NA	NA
K0P297	CAHE_0477	CCM10254.1	0.0414976	0.162501	0.0451769	0.350786	0.154695	0.312713	0.371241	0.69222	0.905061	0.928945	0.330928	0.676465	NA	NA	NA	NA	NA	NA	NA	NA	NA	NA	NA	NA	NA	NA	NA	NA	NA	NA	NA	NA
K0P5N2	CAHE_0326	CCM10103.1	0.83552	0.925356	0.0600061	0.440045	0.241384	0.401123	0.752035	0.877386	0.368687	0.571886	0.0286488	0.434305	NA	NA	NA	NA	NA	NA	NA	NA	NA	NA	0.217085	0.55258	0.16043	0.556547	NA	NA	NA	NA	NA	NA
K0P5J0	CAHE_0245	CCM10026.1	0.027832	0.142142	0.0652733	0.452031	0.0516644	0.16976	0.205031	0.607129	0.252478	0.456232	0.145352	0.587988	NA	NA	NA	NA	NA	NA	NA	NA	NA	NA	0.310278	0.704617	0.63029	0.99239	0.785915	0.995757	0.870676	0.97099	0.781948	0.968889
K0P020	CAHE_0160	CCM09942.1	0.147538	0.379271	0.0684895	0.452031	NA	NA	0.234144	0.607129	NA	NA	0.148257	0.587988	NA	NA	NA	NA	NA	NA	NA	NA	NA	NA	NA	NA	NA	NA	NA	NA	NA	NA	NA	NA
K0P630	CAHE_0511	CCM10288.1	0.000853805	0.0244188	0.102961	0.482566	0.00374549	0.0276755	0.941534	0.957527	0.0267021	0.114597	0.232708	0.610201	NA	NA	NA	NA	NA	NA	NA	NA	NA	NA	0.993624	0.999992	0.946043	0.99239	0.920045	0.995757	NA	NA	NA	NA
K0P644	CAHE_0531	CCM10308.1	0.658524	0.795297	0.0802072	0.482566	0.441892	0.594592	0.471358	0.738804	0.38931	0.571886	0.356911	0.713822	NA	NA	NA	NA	NA	NA	NA	NA	NA	NA	0.999945	0.999992	0.916317	0.99239	0.995757	0.995757	NA	NA	NA	NA
K0P5V3	CAHE_0421	CCM10198.1	0.00765169	0.0643642	0.088753	0.482566	0.065001	0.198517	0.673074	0.836953	0.00428661	0.0315372	0.7175	0.879099	NA	NA	NA	NA	NA	NA	NA	NA	NA	NA	0.97119	0.999992	NA	NA	0.0261083	0.0932895	NA	NA	NA	NA
K0P6R0	CAHE_0774	CCM10551.1	0.151477	0.379271	0.108637	0.482566	0.832667	0.871217	0.194546	0.607129	NA	NA	0.773494	0.910517	NA	NA	NA	NA	NA	NA	NA	NA	NA	NA	0.0123161	0.0492644	NA	NA	NA	NA	NA	NA	0.0270233	0.16214
K0P2F7	CAHE_0632	CCM10409.1	0.0189807	0.118011	0.109674	0.482566	NA	NA	0.537454	0.753489	0.429784	0.599037	NA	NA	NA	NA	NA	NA	NA	NA	NA	NA	NA	NA	NA	NA	NA	NA	NA	NA	NA	NA	NA	NA
K0P082	CAHE_0475	CCM10252.1	0.0111207	0.0883481	0.0992609	0.482566	0.112257	0.275762	0.835229	0.919987	0.851256	0.928945	NA	NA	NA	NA	NA	NA	NA	NA	NA	NA	NA	NA	NA	NA	NA	NA	NA	NA	NA	NA	NA	NA
K0P6Y6	CAHE_0791	CCM10568.1	0.186352	0.416379	0.128014	0.528057	NA	NA	0.0621121	0.572454	0.430376	0.599037	0.0660472	0.587988	NA	NA	NA	NA	NA	NA	NA	NA	NA	NA	0.128779	0.40318	0.476248	0.931502	NA	NA	NA	NA	NA	NA
K0P002	CAHE_0070	CCM09852.1	0.996112	0.996112	0.1266	0.528057	0.236659	0.399142	0.867513	0.932739	0.176348	0.370692	0.209013	0.606621	NA	NA	NA	NA	NA	NA	NA	NA	NA	NA	NA	NA	NA	NA	NA	NA	NA	NA	NA	NA
K0P5Z1	CAHE_0369	CCM10146.1	0.955542	0.969095	0.162335	0.538501	0.590805	0.695427	0.000993105	0.142014	0.0016904	0.0253891	0.176711	0.587988	NA	NA	NA	NA	NA	NA	NA	NA	NA	NA	NA	NA	NA	NA	NA	NA	NA	NA	NA	NA
K0P5K3	CAHE_0286	CCM10063.1	0.0920131	0.272592	0.22881	0.538501	NA	NA	0.0329672	0.471431	0.138926	0.325213	0.178305	0.587988	NA	NA	NA	NA	NA	NA	NA	NA	NA	NA	NA	NA	NA	NA	NA	NA	NA	NA	NA	NA
K0P017	CAHE_0145	CCM09927.1	0.703842	0.838746	0.218945	0.538501	0.625283	0.715344	0.863762	0.932739	0.835223	0.925031	0.060743	0.587988	NA	NA	NA	NA	NA	NA	NA	NA	NA	NA	0.78744	0.999992	0.150353	0.556547	NA	NA	NA	NA	NA	NA
K0P0A5	CAHE_0590	CCM10367.1	0.733623	0.858136	0.211244	0.538501	NA	NA	0.570008	0.757423	NA	NA	0.177575	0.587988	NA	NA	NA	NA	NA	NA	NA	NA	NA	NA	NA	NA	NA	NA	NA	NA	NA	NA	NA	NA
K0P1Y3	CAHE_0198	CCM09979.1	0.622107	0.787269	0.213741	0.538501	NA	NA	0.490469	0.738804	NA	NA	0.178237	0.587988	NA	NA	NA	NA	NA	NA	NA	NA	NA	NA	NA	NA	NA	NA	NA	NA	NA	NA	NA	NA
K0P2I7	CAHE_0712	CCM10489.1	0.738117	0.858136	0.222103	0.538501	NA	NA	0.575441	0.757423	NA	NA	0.179813	0.587988	NA	NA	NA	NA	NA	NA	NA	NA	NA	NA	NA	NA	NA	NA	NA	NA	NA	NA	NA	NA
K0P4W0	CAHE_0064	CCM09846.1	0.71723	0.847635	0.210354	0.538501	NA	NA	0.557938	0.757423	NA	NA	0.177428	0.587988	NA	NA	NA	NA	NA	NA	NA	NA	NA	NA	NA	NA	NA	NA	NA	NA	NA	NA	NA	NA
K0P5M1	CAHE_0269	CCM10046.1	0.540114	0.757218	0.227882	0.538501	NA	NA	0.394621	0.723039	NA	NA	0.132515	0.587988	NA	NA	NA	NA	NA	NA	NA	NA	NA	NA	NA	NA	NA	NA	NA	NA	NA	NA	NA	NA
K0P982	CAHE_0229	CCM10010.1	0.152894	0.379271	0.191733	0.538501	2.36e-06	6.67e-05	0.0801042	0.572454	0.00375802	0.0315372	0.233312	0.610201	NA	NA	NA	NA	NA	NA	NA	NA	NA	NA	0.538626	0.999992	NA	NA	0.191738	0.406033	NA	NA	NA	NA
K0P513	CAHE_0124	CCM09906.1	0.0227888	0.130352	0.203882	0.538501	0.0764401	0.227309	0.523699	0.753489	0.719545	0.823479	0.22841	0.610201	NA	NA	NA	NA	NA	NA	NA	NA	NA	NA	NA	NA	NA	NA	NA	NA	NA	NA	NA	NA
K0P6X5	CAHE_p0018	CCM10641.1	0.661821	0.795297	0.252691	0.538501	NA	NA	0.535685	0.753489	NA	NA	0.224081	0.610201	NA	NA	NA	NA	NA	NA	NA	NA	NA	NA	NA	NA	NA	NA	NA	NA	NA	NA	NA	NA
K0P2H4	CAHE_0677	CCM10454.1	0.0611759	0.203445	0.223011	0.538501	0.211512	0.383899	0.0970742	0.572454	NA	NA	0.245861	0.630889	NA	NA	NA	NA	NA	NA	NA	NA	NA	NA	NA	NA	NA	NA	NA	NA	NA	NA	NA	NA
K0P4W1	CAHE_0069	CCM09851.1	0.285204	0.509802	0.144846	0.538501	0.633048	0.715344	0.417711	0.735613	0.609532	0.721629	0.251528	0.633479	NA	NA	NA	NA	NA	NA	NA	NA	NA	NA	0.999877	0.999992	0.901966	0.99239	0.967673	0.995757	NA	NA	NA	NA
K0P227	CAHE_0307	CCM10084.1	0.0311755	0.143809	0.192269	0.538501	0.101838	0.267621	0.169526	0.598525	0.176247	0.370692	0.38065	0.719005	NA	NA	NA	NA	NA	NA	NA	NA	NA	NA	0.999404	0.999992	0.634125	0.99239	0.757454	0.995757	NA	NA	NA	NA
K0P079	CAHE_0460	CCM10237.1	0.326079	0.545376	0.252842	0.538501	0.274156	0.436332	0.285563	0.621996	0.262111	0.465473	0.511632	0.814678	NA	NA	NA	NA	NA	NA	NA	NA	NA	NA	0.999462	0.999992	NA	NA	0.914192	0.995757	NA	NA	NA	NA
K0P5T5	CAHE_0391	CCM10168.1	0.441275	0.685894	0.228096	0.538501	0.779444	0.853198	0.442268	0.738804	0.315649	0.532981	0.614811	0.840037	NA	NA	NA	NA	NA	NA	NA	NA	NA	NA	0.977625	0.999992	0.787836	0.99239	NA	NA	NA	NA	NA	NA
K0P569	CAHE_0136	CCM09918.1	0.21745	0.444219	0.202826	0.538501	NA	NA	0.963262	0.963262	NA	NA	0.587521	0.840037	NA	NA	NA	NA	NA	NA	NA	NA	NA	NA	NA	NA	NA	NA	NA	NA	NA	NA	NA	NA
K0P749	CAHE_0846	CCM10623.1	0.204733	0.436968	0.201152	0.538501	NA	NA	0.936336	0.957527	NA	NA	0.584256	0.840037	NA	NA	NA	NA	NA	NA	NA	NA	NA	NA	NA	NA	NA	NA	NA	NA	NA	NA	NA	NA
K0P009	CAHE_0105	CCM09887.1	0.0967698	0.276762	0.166449	0.538501	0.224857	0.384983	0.311269	0.635878	0.249691	0.456232	0.655742	0.849342	NA	NA	NA	NA	NA	NA	NA	NA	NA	NA	0.90309	0.999992	0.826816	0.99239	0.728172	0.995757	NA	NA	0.707496	0.968889
K0P993	CAHE_0239	CCM10020.1	0.0304827	0.143809	0.240731	0.538501	0.186648	0.35152	0.711773	0.85733	NA	NA	0.707049	0.87417	NA	NA	NA	NA	NA	NA	NA	NA	NA	NA	NA	NA	NA	NA	NA	NA	NA	NA	NA	NA
K0P9N5	CAHE_0338	CCM10115.1	0.0522579	0.183006	0.229483	0.538501	0.13941	0.302949	0.563035	0.757423	0.039824	0.13964	0.831396	0.910517	NA	NA	NA	NA	NA	NA	NA	NA	NA	NA	NA	NA	NA	NA	NA	NA	NA	NA	NA	NA
K0P1V7	CAHE_0122	CCM09904.1	0.00338959	0.0459704	0.222388	0.538501	6.94e-05	0.000979665	0.113859	0.572454	0.00025536	0.00657552	0.950058	0.964238	NA	NA	NA	NA	NA	NA	NA	NA	NA	NA	0.999962	0.999992	0.870777	0.99239	0.968984	0.995757	NA	NA	NA	NA
K0P1W5	CAHE_0147	CCM09929.1	0.0420456	0.162501	0.212868	0.538501	0.217695	0.383899	0.960301	0.963262	0.894759	0.928945	0.938523	0.964238	NA	NA	NA	NA	NA	NA	NA	NA	NA	NA	NA	NA	NA	NA	NA	NA	NA	NA	NA	NA
K0P628	CAHE_0506	CCM10283.1	0.0650393	0.20668	0.251113	0.538501	NA	NA	0.260307	0.610227	0.444482	0.60787	NA	NA	NA	NA	NA	NA	NA	NA	NA	NA	NA	NA	NA	NA	NA	NA	NA	NA	NA	NA	NA	NA
K0P1R6	CAHE_0017	CCM09799.1	0.0136317	0.0974669	0.268534	0.562642	0.031255	0.124659	0.140111	0.572454	0.239861	0.456232	0.320894	0.676465	NA	NA	NA	NA	NA	NA	NA	NA	NA	NA	NA	NA	NA	NA	NA	NA	NA	NA	NA	NA
K0P0D8	CAHE_0755	CCM10532.1	0.00353618	0.0459704	0.281584	0.572827	2.11e-06	6.67e-05	0.6961	0.854889	0.379098	0.571886	0.119507	0.587988	NA	NA	NA	NA	NA	NA	NA	NA	NA	NA	NA	NA	NA	NA	NA	NA	NA	NA	NA	NA
K0P605	CAHE_0476	CCM10253.1	0.949575	0.969095	0.290753	0.572827	0.600642	0.699717	0.306964	0.635878	0.989146	0.989146	0.283984	0.655677	NA	NA	NA	NA	NA	NA	NA	NA	NA	NA	NA	NA	NA	NA	NA	NA	NA	NA	NA	NA
K0P8V3	CAHE_0113	CCM09895.1	0.53471	0.757218	0.286362	0.572827	0.995473	0.999442	0.119788	0.572454	0.155184	0.347478	0.619331	0.840037	NA	NA	NA	NA	NA	NA	NA	NA	NA	NA	NA	NA	NA	NA	NA	NA	NA	NA	NA	NA
K0P9N0	CAHE_0328	CCM10105.1	0.327989	0.545376	0.29039	0.572827	0.151512	0.312713	0.0799282	0.572454	0.00232928	0.0253891	0.988156	0.994442	NA	NA	NA	NA	NA	NA	NA	NA	NA	NA	0.0237992	0.0888505	0.579182	0.99239	0.190957	0.406033	NA	NA	NA	NA
K0P0E1	CAHE_0770	CCM10547.1	0.551906	0.759623	0.299115	0.580636	NA	NA	0.470135	0.738804	NA	NA	0.27531	0.655677	NA	NA	NA	NA	NA	NA	NA	NA	NA	NA	NA	NA	NA	NA	NA	NA	NA	NA	NA	NA
K0P8P8	CAHE_0068	CCM09850.1	0.496077	0.723868	0.318044	0.596701	0.932152	0.966359	0.487391	0.738804	0.910907	0.928945	0.326056	0.676465	NA	NA	NA	NA	NA	NA	NA	NA	NA	NA	0.314561	0.704617	0.0833499	0.444533	NA	NA	NA	NA	NA	NA
K0P1Z5	CAHE_0228	CCM10009.1	0.161681	0.379271	0.325099	0.596701	0.792795	0.853198	0.177352	0.598525	NA	NA	0.443318	0.755421	NA	NA	NA	NA	NA	NA	NA	NA	NA	NA	1.04e-07	2.92e-06	0.0278022	0.444533	NA	NA	NA	NA	NA	NA
K0P052	CAHE_0325	CCM10102.1	0.312921	0.539129	0.325473	0.596701	0.632705	0.715344	0.836352	0.919987	0.865637	0.928945	0.649839	0.849342	NA	NA	NA	NA	NA	NA	NA	NA	NA	NA	0.957119	0.999992	0.972706	0.99239	0.421401	0.722402	NA	NA	NA	NA
K0P054	CAHE_0335	CCM10112.1	0.0467056	0.171254	0.35524	0.626664	0.0904408	0.258883	0.719438	0.85733	0.578557	0.703792	0.364404	0.714782	NA	NA	NA	NA	NA	NA	NA	NA	NA	NA	NA	NA	NA	NA	NA	NA	NA	NA	NA	NA
K0P5B1	CAHE_0197	CCM09978.1	0.191105	0.420431	0.356059	0.626664	0.588472	0.695427	0.356798	0.680294	NA	NA	0.74692	0.894183	NA	NA	NA	NA	NA	NA	NA	NA	NA	NA	NA	NA	NA	NA	NA	NA	NA	NA	NA	NA
K0P0A0	CAHE_0565	CCM10342.1	0.539543	0.757218	0.373125	0.648059	0.122749	0.287636	0.893067	0.939033	0.108493	0.272556	0.292575	0.655677	NA	NA	NA	NA	NA	NA	NA	NA	NA	NA	NA	NA	NA	NA	NA	NA	NA	NA	NA	NA
K0P8K0	CAHE_0028	CCM09810.1	0.157725	0.379271	0.39097	0.667894	NA	NA	0.0376719	0.48592	0.213866	0.415626	0.17423	0.587988	NA	NA	NA	NA	NA	NA	NA	NA	NA	NA	NA	NA	NA	NA	NA	NA	NA	NA	NA	NA
K0P583	CAHE_0161	CCM09943.1	0.790668	0.904524	0.394664	0.667894	NA	NA	0.2514	0.609325	0.910507	0.928945	0.166502	0.587988	NA	NA	NA	NA	NA	NA	NA	NA	NA	NA	NA	NA	NA	NA	NA	NA	NA	NA	NA	NA
K0P8Z7	CAHE_0148	CCM09930.1	0.247648	0.478563	0.454126	0.727524	0.00279571	0.0243011	0.234462	0.607129	0.448526	0.60787	0.025794	0.434305	NA	NA	NA	NA	NA	NA	NA	NA	NA	NA	NA	NA	NA	NA	NA	NA	NA	NA	NA	NA
K0PAC7	CAHE_0678	CCM10455.1	0.304526	0.531064	0.457458	0.727524	0.578312	0.695204	0.227359	0.607129	0.518191	0.671558	0.393629	0.720512	NA	NA	NA	NA	NA	NA	NA	NA	NA	NA	0.0287714	0.1007	0.519906	0.959826	0.029936	0.0932895	NA	NA	NA	NA
K0P9R7	CAHE_0393	CCM10170.1	0.0261755	0.138633	0.45705	0.727524	0.0525806	0.16976	0.520373	0.753489	0.0134498	0.0814898	0.627708	0.840037	NA	NA	NA	NA	NA	NA	NA	NA	NA	NA	NA	NA	NA	NA	NA	NA	NA	NA	NA	NA
K0P9P0	CAHE_0348	CCM10125.1	0.565016	0.762239	0.483383	0.759602	NA	NA	0.179976	0.598525	0.711839	0.823479	0.292011	0.655677	NA	NA	NA	NA	NA	NA	NA	NA	NA	NA	NA	NA	NA	NA	NA	NA	NA	NA	NA	NA
K0P9R1	CAHE_0383	CCM10160.1	0.159679	0.379271	0.518102	0.786085	0.0085535	0.0439339	0.714673	0.85733	0.0700792	0.212299	0.0858843	0.587988	NA	NA	NA	NA	NA	NA	NA	NA	NA	NA	0.999992	0.999992	0.931088	0.99239	NA	NA	NA	NA	NA	NA
K0P074	CAHE_0435	CCM10212.1	0.00729985	0.0643642	0.517399	0.786085	0.0054733	0.0325517	0.451523	0.738804	0.02913	0.120016	0.28477	0.655677	NA	NA	NA	NA	NA	NA	NA	NA	NA	NA	NA	NA	NA	NA	NA	NA	NA	NA	NA	NA
K0P209	CAHE_0267	CCM10044.1	0.0850909	0.264522	0.541754	0.797453	0.133003	0.294692	0.129422	0.572454	0.184434	0.379934	0.41206	0.737371	NA	NA	NA	NA	NA	NA	NA	NA	NA	NA	0.858384	0.999992	0.99239	0.99239	NA	NA	NA	NA	NA	NA
K0PB01	CAHE_p0002	CCM10625.1	0.106133	0.291867	0.549531	0.797453	0.163853	0.31382	0.934869	0.957527	NA	NA	0.690094	0.867333	NA	NA	NA	NA	NA	NA	NA	NA	NA	NA	NA	NA	NA	NA	NA	NA	NA	NA	NA	NA
K0P2D4	CAHE_0572	CCM10349.1	0.858854	0.935502	0.549759	0.797453	0.753691	0.834972	0.40596	0.725653	0.528119	0.671558	0.887116	0.934072	NA	NA	NA	NA	NA	NA	NA	NA	NA	NA	NA	NA	NA	NA	NA	NA	NA	NA	NA	NA
K0P6I3	CAHE_0669	CCM10446.1	0.621541	0.787269	0.577452	0.806568	NA	NA	0.112278	0.572454	0.160312	0.351323	0.5239	0.81897	NA	NA	NA	NA	NA	NA	NA	NA	NA	NA	NA	NA	NA	NA	NA	NA	NA	NA	NA	NA
K0P532	CAHE_0144	CCM09926.1	0.642257	0.795297	0.571084	0.806568	0.343729	0.512191	0.0222011	0.396845	1.77e-06	0.000182477	0.536597	0.819969	NA	NA	NA	NA	NA	NA	NA	NA	NA	NA	NA	NA	NA	NA	NA	NA	NA	NA	NA	NA
K0P5N8	CAHE_0279	CCM10056.1	0.799725	0.905128	0.586595	0.806568	0.816252	0.862024	0.346535	0.677876	0.3494	0.569154	0.73439	0.891759	NA	NA	NA	NA	NA	NA	NA	NA	NA	NA	NA	NA	NA	NA	NA	NA	NA	NA	NA	NA
K0P2L4	CAHE_0792	CCM10569.1	0.785675	0.904524	0.569297	0.806568	NA	NA	0.281071	0.621996	NA	NA	0.828694	0.910517	NA	NA	NA	NA	NA	NA	NA	NA	NA	NA	NA	NA	NA	NA	NA	NA	NA	NA	NA	NA
K0P0B5	CAHE_0640	CCM10417.1	0.893116	0.946041	0.581031	0.806568	0.999442	0.999442	0.699454	0.854889	0.817087	0.914782	0.943027	0.964238	NA	NA	NA	NA	NA	NA	NA	NA	NA	NA	0.998815	0.999992	0.114183	0.498254	NA	NA	NA	NA	NA	NA
K0P4Y5	CAHE_0036	CCM09818.1	0.493484	0.723868	0.594604	0.809152	0.435159	0.594592	0.107258	0.572454	0.129807	0.310934	0.630028	0.840037	NA	NA	NA	NA	NA	NA	NA	NA	NA	NA	0.869608	0.999992	0.825992	0.99239	NA	NA	NA	NA	NA	NA
K0PAC0	CAHE_0668	CCM10445.1	0.148948	0.379271	0.610238	0.821954	0.215355	0.383899	0.879362	0.938423	0.0754038	0.215914	0.611848	0.840037	NA	NA	NA	NA	NA	NA	NA	NA	NA	NA	NA	NA	NA	NA	NA	NA	NA	NA	NA	NA
K0P0G4	CAHE_p0039	CCM10662.1	0.225244	0.447361	0.622802	0.830403	0.0330954	0.124659	0.266443	0.614538	0.0365657	0.139491	0.564681	0.835028	NA	NA	NA	NA	NA	NA	NA	NA	NA	NA	0.196877	0.525006	0.356144	0.891564	NA	NA	NA	NA	NA	NA
K0P626	CAHE_0424	CCM10201.1	0.456868	0.687877	0.639752	0.844473	0.461762	0.59976	0.429779	0.735613	0.460501	0.615995	0.619525	0.840037	NA	NA	NA	NA	NA	NA	NA	NA	NA	NA	NA	NA	NA	NA	NA	NA	NA	NA	NA	NA
K0P6U5	CAHE_0756	CCM10533.1	0.563295	0.762239	0.650218	0.84979	NA	NA	0.432108	0.735613	NA	NA	0.181585	0.587988	NA	NA	NA	NA	NA	NA	NA	NA	NA	NA	NA	NA	NA	NA	NA	NA	NA	NA	NA	NA
K0P8Z0	CAHE_0143	CCM09925.1	0.882568	0.941845	0.687414	0.872487	0.792085	0.853198	0.225041	0.607129	0.394213	0.571886	0.119507	0.587988	NA	NA	NA	NA	NA	NA	NA	NA	NA	NA	NA	NA	NA	NA	NA	NA	NA	NA	NA	NA
K0P574	CAHE_0146	CCM09928.1	0.86354	0.935502	0.685323	0.872487	0.561393	0.682122	0.287075	0.621996	0.246901	0.456232	0.811013	0.910517	NA	NA	NA	NA	NA	NA	NA	NA	NA	NA	NA	NA	NA	NA	NA	NA	NA	NA	NA	NA
K0P5S6	CAHE_0376	CCM10153.1	0.605106	0.786638	0.676082	0.872487	NA	NA	0.814212	0.909627	NA	NA	0.847488	0.914748	NA	NA	NA	NA	NA	NA	NA	NA	NA	NA	NA	NA	NA	NA	NA	NA	NA	NA	NA	NA
K0P5X4	CAHE_0334	CCM10111.1	0.290001	0.511977	0.714739	0.884731	0.124727	0.287636	0.616348	0.794034	0.580799	0.703792	0.131846	0.587988	NA	NA	NA	NA	NA	NA	NA	NA	NA	NA	NA	NA	NA	NA	NA	NA	NA	NA	NA	NA
K0P558	CAHE_0121	CCM09903.1	0.841233	0.925356	0.715874	0.884731	NA	NA	0.175322	0.598525	NA	NA	0.177415	0.587988	NA	NA	NA	NA	NA	NA	NA	NA	NA	NA	NA	NA	NA	NA	NA	NA	NA	NA	NA	NA
K0P5X7	CAHE_0446	CCM10223.1	0.456981	0.687877	0.717168	0.884731	0.156237	0.312713	0.119933	0.572454	0.0623356	0.194563	0.825065	0.910517	NA	NA	NA	NA	NA	NA	NA	NA	NA	NA	NA	NA	NA	NA	NA	NA	NA	NA	NA	NA
K0P0C6	CAHE_0695	CCM10472.1	0.161787	0.379271	0.738506	0.894535	0.160507	0.312713	0.760811	0.877386	0.359252	0.569276	0.600193	0.840037	NA	NA	NA	NA	NA	NA	NA	NA	NA	NA	NA	NA	NA	NA	NA	NA	NA	NA	NA	NA
K0P515	CAHE_0071	CCM09853.1	0.428539	0.673418	0.745446	0.894535	0.459432	0.59976	0.784351	0.896475	0.884583	0.928945	0.648245	0.849342	NA	NA	NA	NA	NA	NA	NA	NA	NA	NA	NA	NA	NA	NA	NA	NA	NA	NA	NA	NA
K0P9N2	CAHE_0333	CCM10110.1	0.616714	0.787269	0.74407	0.894535	NA	NA	0.735221	0.868897	NA	NA	0.823697	0.910517	NA	NA	NA	NA	NA	NA	NA	NA	NA	NA	NA	NA	NA	NA	NA	NA	NA	NA	NA	NA
K0P523	CAHE_0134	CCM09916.1	0.31851	0.542225	0.755698	0.898668	0.108239	0.271799	0.916429	0.956565	0.391307	0.571886	0.309377	0.675206	NA	NA	NA	NA	NA	NA	NA	NA	NA	NA	NA	NA	NA	NA	NA	NA	NA	NA	NA	NA
K0P1X0	CAHE_0162	CCM09944.1	0.0604347	0.203445	0.80666	0.901796	0.0485476	0.166239	0.536314	0.753489	0.0025443	0.0253891	0.121395	0.587988	NA	NA	NA	NA	NA	NA	NA	NA	NA	NA	NA	NA	NA	NA	NA	NA	NA	NA	NA	NA
K0P6H9	CAHE_0659	CCM10436.1	0.0934058	0.272592	0.795903	0.901796	4.56e-06	8.59e-05	0.490455	0.738804	0.377559	0.571886	0.0644341	0.587988	NA	NA	NA	NA	NA	NA	NA	NA	NA	NA	NA	NA	NA	NA	NA	NA	NA	NA	NA	NA
K0P1X1	CAHE_0167	CCM09949.1	0.259432	0.481803	0.787027	0.901796	0.00599841	0.0331918	0.00329184	0.209566	0.00408703	0.0315372	0.197614	0.606621	NA	NA	NA	NA	NA	NA	NA	NA	NA	NA	0.998049	0.999992	0.885585	0.99239	0.381026	0.715261	NA	NA	NA	NA
K0P2H0	CAHE_0667	CCM10444.1	0.984447	0.99138	0.810004	0.901796	NA	NA	0.125744	0.572454	0.619957	0.725632	0.209641	0.606621	NA	NA	NA	NA	NA	NA	NA	NA	NA	NA	NA	NA	NA	NA	NA	NA	NA	NA	NA	NA
K0P751	CAHE_p0005	CCM10628.1	0.0382687	0.160953	0.814718	0.901796	0.000134357	0.00168693	0.944135	0.957527	0.353649	0.569154	0.221894	0.610201	NA	NA	NA	NA	NA	NA	NA	NA	NA	NA	NA	NA	NA	NA	NA	NA	NA	NA	NA	NA
K0P014	CAHE_0130	CCM09912.1	0.603933	0.786638	0.768208	0.901796	0.321421	0.490819	0.577336	0.757423	0.324231	0.538642	0.791699	0.910517	NA	NA	NA	NA	NA	NA	NA	NA	NA	NA	NA	NA	NA	NA	NA	NA	NA	NA	NA	NA
K0P068	CAHE_0405	CCM10182.1	0.18247	0.415587	0.778435	0.901796	0.0192358	0.0945066	0.115458	0.572454	0.0252431	0.114597	0.866666	0.928084	NA	NA	NA	NA	NA	NA	NA	NA	NA	NA	NA	NA	NA	NA	NA	NA	NA	NA	NA	NA
K0P041	CAHE_0270	CCM10047.1	0.91413	0.954164	0.800573	0.901796	0.800852	0.853739	0.636517	0.809102	NA	NA	0.922255	0.957455	NA	NA	NA	NA	NA	NA	NA	NA	NA	NA	NA	NA	NA	NA	NA	NA	NA	NA	NA	NA
K0P255	CAHE_0357	CCM10134.1	0.0442845	0.16665	0.834806	0.910698	0.00427405	0.0276755	0.260149	0.610227	0.0170181	0.094449	0.533964	0.819969	NA	NA	NA	NA	NA	NA	NA	NA	NA	NA	0.999553	0.999992	0.750714	0.99239	0.847078	0.995757	NA	NA	NA	NA
K0PAB0	CAHE_0658	CCM10435.1	0.25207	0.480613	0.845237	0.914519	0.105515	0.270983	0.271662	0.616629	0.116667	0.286112	0.836872	0.910517	NA	NA	NA	NA	NA	NA	NA	NA	NA	NA	NA	NA	NA	NA	NA	NA	NA	NA	NA	NA
K0P5P0	CAHE_0336	CCM10113.1	0.183091	0.415587	0.876502	0.93305	0.25272	0.407963	0.594704	0.773115	0.425912	0.599037	0.115277	0.587988	NA	NA	NA	NA	NA	NA	NA	NA	NA	NA	0.992917	0.999992	0.733055	0.99239	NA	NA	NA	NA	NA	NA
K0P247	CAHE_0337	CCM10114.1	0.501619	0.724561	0.8761	0.93305	0.281657	0.442045	0.211674	0.607129	0.0754652	0.215914	0.687307	0.867333	NA	NA	NA	NA	NA	NA	NA	NA	NA	NA	0.780848	0.999992	0.105298	0.498254	0.481951	0.788648	0.95065	0.97099	0.866669	0.968889
K0P615	CAHE_0409	CCM10186.1	0.934811	0.968681	0.892416	0.939752	0.364389	0.533333	0.00439649	0.209566	0.0580985	0.187004	0.0670184	0.587988	NA	NA	NA	NA	NA	NA	NA	NA	NA	NA	NA	NA	NA	NA	NA	NA	NA	NA	NA	NA
K0P9F9	CAHE_0293	CCM10070.1	0.581586	0.770063	0.897036	0.939752	0.441998	0.594592	0.640884	0.809102	0.926793	0.935879	0.431665	0.752647	NA	NA	NA	NA	NA	NA	NA	NA	NA	NA	NA	NA	NA	NA	NA	NA	NA	NA	NA	NA
K0P649	CAHE_0536	CCM10313.1	0.343723	0.56497	0.908423	0.944188	0.404034	0.570698	0.162686	0.598525	0.311464	0.532981	0.419898	0.741638	NA	NA	NA	NA	NA	NA	NA	NA	NA	NA	0.990427	0.999992	0.945714	0.99239	0.992226	0.995757	0.97099	0.97099	NA	NA
K0P5G3	CAHE_0230	CCM10011.1	0.464718	0.692236	0.947363	0.965861	0.525559	0.652617	0.162209	0.598525	0.276439	0.482597	0.591976	0.840037	NA	NA	NA	NA	NA	NA	NA	NA	NA	NA	NA	NA	NA	NA	NA	NA	NA	NA	NA	NA
K0PA02	CAHE_0523	CCM10300.1	0.266209	0.482663	0.959484	0.966809	0.245293	0.401712	0.296336	0.632478	0.895009	0.928945	0.173924	0.587988	NA	NA	NA	NA	NA	NA	NA	NA	NA	NA	0.1712	0.50459	0.033195	0.444533	0.000649954	0.00851088	NA	NA	0.559121	0.914925
K0P2D3	CAHE_0567	CCM10344.1	0.102478	0.287339	NA	NA	1.52e-06	6.67e-05	0.00640496	0.228977	NA	NA	1.58e-05	0.00214944	NA	NA	NA	NA	NA	NA	NA	NA	NA	NA	NA	NA	NA	NA	NA	NA	NA	NA	NA	NA
K0P5J9	CAHE_0281	CCM10058.1	0.12292	0.331651	NA	NA	0.129874	0.293514	0.06998	0.572454	NA	NA	0.144757	0.587988	NA	NA	NA	NA	NA	NA	NA	NA	NA	NA	NA	NA	NA	NA	NA	NA	NA	NA	NA	NA
K0P785	CAHE_p0060	CCM10683.1	0.266646	0.482663	NA	NA	0.142688	0.304222	0.0186706	0.381414	NA	NA	0.049973	0.587988	NA	NA	NA	NA	NA	NA	NA	NA	NA	NA	NA	NA	NA	NA	NA	NA	NA	NA	NA	NA
K0P5V7	CAHE_0426	CCM10203.1	0.911122	0.954164	NA	NA	0.344482	0.512191	0.224929	0.607129	NA	NA	0.14746	0.587988	NA	NA	NA	NA	NA	NA	NA	NA	NA	NA	NA	NA	NA	NA	NA	NA	NA	NA	NA	NA
K0P8Q9	CAHE_0078	CCM09860.1	0.638755	0.795297	NA	NA	0.482658	0.613691	0.0274466	0.436096	NA	NA	0.130751	0.587988	NA	NA	NA	NA	NA	NA	NA	NA	NA	NA	NA	NA	NA	NA	NA	NA	NA	NA	NA	NA
K0P8P2	CAHE_0063	CCM09845.1	0.816623	0.912322	NA	NA	0.55532	0.682077	0.372734	0.69222	NA	NA	0.312779	0.675206	NA	NA	NA	NA	NA	NA	NA	NA	NA	NA	NA	NA	NA	NA	NA	NA	NA	NA	NA	NA
K0P0B2	CAHE_0625	CCM10402.1	0.656695	0.795297	NA	NA	0.460683	0.59976	0.479408	0.738804	NA	NA	0.367903	0.714782	NA	NA	NA	NA	NA	NA	NA	NA	NA	NA	NA	NA	NA	NA	NA	NA	NA	NA	NA	NA
K0PB21	CAHE_p0032	CCM10655.1	0.552453	0.759623	NA	NA	0.385565	0.551505	0.568392	0.757423	NA	NA	0.395786	0.720512	NA	NA	NA	NA	NA	NA	NA	NA	NA	NA	NA	NA	NA	NA	NA	NA	NA	NA	NA	NA
K0P224	CAHE_0302	CCM10079.1	0.228788	0.448174	NA	NA	0.417823	0.582888	0.214044	0.607129	NA	NA	0.466968	0.765153	NA	NA	NA	NA	NA	NA	NA	NA	NA	NA	NA	NA	NA	NA	NA	NA	NA	NA	NA	NA
K0P6G1	CAHE_0624	CCM10401.1	0.256106	0.481803	NA	NA	0.483349	0.613691	0.195341	0.607129	NA	NA	0.462292	0.765153	NA	NA	NA	NA	NA	NA	NA	NA	NA	NA	NA	NA	NA	NA	NA	NA	NA	NA	NA	NA
K0P6X4	CAHE_0781	CCM10558.1	0.209069	0.439587	NA	NA	0.0984408	0.264853	0.249916	0.609325	0.101827	0.264222	NA	NA	NA	NA	NA	NA	NA	NA	NA	NA	NA	NA	NA	NA	NA	NA	NA	NA	NA	NA	NA	NA
K0P6W9	CAHE_p0008	CCM10631.1	NA	NA	NA	NA	NA	NA	NA	NA	NA	NA	NA	NA	NA	NA	NA	NA	NA	NA	NA	NA	NA	NA	0.00080507	0.00409854	NA	NA	NA	NA	0.0231656	0.162159	NA	NA
K0PAF6	CAHE_0703	CCM10480.1	NA	NA	NA	NA	NA	NA	NA	NA	NA	NA	NA	NA	NA	NA	NA	NA	NA	NA	NA	NA	NA	NA	2.16e-05	0.000172868	NA	NA	0.0338104	0.0936289	NA	NA	NA	NA
