## Supplementary Data 5 for "Identification of cytoplasmic incompatibility effectors of the reproductive manipulator *Cardinium hertigii*"

### Sheet: Sheet1
Supplementary Data 5. Results from statistical analysis of tissue sample metaproteomes.
Comparison			adult ovaries V. testes		adult ovaries V. adult testes		adult ovaries V. pupal testes		adult ovaries V. adult heads		adult ovaries V. female adult heads		adult testes V. adult heads		adult testes V. male adult heads		pupal testes V. adult heads		pupal testes V. male adult heads		pupal testes V. adult testes
Normalization			orgNSAF (%)		orgNSAF (%)		orgNSAF (%)		orgNSAF (%)		orgNSAF (%)		orgNSAF (%)		orgNSAF (%)		orgNSAF (%)		orgNSAF (%)		orgNSAF (%)
Imputation Strategy			replace zero w/ [0.5 * lowest value]		replace zero w/ [0.5 * lowest value]		replace zero w/ [0.5 * lowest value]		replace zero w/ [0.5 * lowest value]		replace zero w/ [0.5 * lowest value]		replace zero w/ [0.5 * lowest value]		replace zero w/ [0.5 * lowest value]		replace zero w/ [0.5 * lowest value]		replace zero w/ [0.5 * lowest value]		replace zero w/ [0.5 * lowest value]
Transformation			CLR		CLR		CLR		CLR		CLR		CLR		CLR		CLR		CLR		CLR
Test			Welch's T-test		Welch's T-test		Welch's T-test		Welch's T-test		Welch's T-test		Welch's T-test		Welch's T-test		Welch's T-test		Welch's T-test		Welch's T-test
Correction			Benjamini-Hochberg FDR		Benjamini-Hochberg FDR		Benjamini-Hochberg FDR		Benjamini-Hochberg FDR		Benjamini-Hochberg FDR		Benjamini-Hochberg FDR		Benjamini-Hochberg FDR		Benjamini-Hochberg FDR		Benjamini-Hochberg FDR		Benjamini-Hochberg FDR
Protein (UniProt)	LocusTag	GenBankID	p-value	q-value	p-value	q-value	p-value	q-value	p-value	q-value	p-value	q-value	p-value	q-value	p-value	q-value	p-value	q-value	p-value	q-value	p-value	q-value
K0NZZ8	CAHE_0050	CCM09832.1	0.868563	0.938988	0.953379	0.977327	0.810447	0.886391	0.995832	0.995832	0.730577	0.774194	0.65289	0.794822	0.292211	0.582797	0.691469	0.782154	0.889417	0.961144	0.689848	0.916068
K0P002	CAHE_0070	CCM09852.1	0.625243	0.750479	0.826331	0.934656	0.554965	0.759426	0.404445	0.544551	0.0457789	0.127919	0.316879	0.507006	0.830219	0.902382	0.223597	0.416979	0.802085	0.910946	0.82122	0.916068
K0P009	CAHE_0105	CCM09887.1	0.880577	0.939282	0.18425	0.48897	0.199738	0.751405	0.0789025	0.177531	0.2627	0.423903	0.00190093	0.0532261	0.00262039	0.0353753	0.554515	0.685717	0.41305	0.661249	0.00710331	0.138629
K0P020	CAHE_0160	CCM09942.1	0.455896	0.702973	NA	NA	0.277062	0.751405	NA	NA	NA	NA	NA	NA	NA	NA	0.324951	0.533848	0.354637	0.64218	0.344138	0.907446
K0P052	CAHE_0325	CCM10102.1	0.157423	0.645629	0.088977	0.48897	0.377139	0.751405	0.310021	0.437677	0.494014	0.594491	0.19345	0.41534	0.306832	0.582797	0.9319	0.959718	0.813015	0.910946	0.248133	0.796522
K0P053	CAHE_0330	CCM10107.1	0.0357989	0.454787	0.0143181	0.48897	0.261647	0.751405	0.0485823	0.162914	0.0339291	0.127919	0.0932052	0.307029	0.0641836	0.241918	0.237024	0.429703	0.411264	0.661249	0.0543853	0.561981
K0P065	CAHE_0390	CCM10167.1	0.233573	0.645629	0.670789	0.841535	0.224429	0.751405	0.08949	0.184094	0.0367708	0.127919	0.228623	0.441479	0.372403	0.615338	0.0244933	0.0994139	0.0460311	0.214234	0.626508	0.916068
K0P068	CAHE_0405	CCM10182.1	0.956487	0.968595	0.16627	0.48897	0.305804	0.751405	0.125092	0.214443	0.0785857	0.169078	NA	NA	NA	NA	0.00453118	0.0521086	0.0872044	0.278224	0.00673734	0.138629
K0P069	CAHE_0410	CCM10187.1	0.55804	0.720374	NA	NA	0.532876	0.755715	0.703011	0.766921	NA	NA	0.73209	0.805496	0.673084	0.807701	0.709511	0.789618	0.775528	0.910946	0.714912	0.916068
K0P074	CAHE_0435	CCM10212.1	0.0201732	0.454787	NA	NA	0.0344522	0.387537	NA	NA	NA	NA	NA	NA	NA	NA	0.0197499	0.0973387	0.0146226	0.139779	0.36822	0.907446
K0P079	CAHE_0460	CCM10237.1	0.3691	0.702973	0.172193	0.48897	0.0397474	0.387537	0.586335	0.692068	0.628326	0.719535	0.200253	0.41534	0.470292	0.703711	0.125133	0.284939	0.23018	0.467336	0.00619288	0.138629
K0P080	CAHE_0465	CCM10242.1	0.4141	0.702973	0.540643	0.791965	0.51556	0.751405	0.00924507	0.110941	0.149182	0.25834	0.0127285	0.131692	0.0157649	0.158721	0.0163597	0.0927639	0.01669	0.139779	NA	NA
K0P0A0	CAHE_0565	CCM10342.1	0.503653	0.702973	0.826331	0.934656	0.236384	0.751405	0.115596	0.209694	0.0457789	0.127919	NA	NA	NA	NA	NA	NA	NA	NA	NA	NA
K0P0B5	CAHE_0640	CCM10417.1	0.0195593	0.454787	0.00163917	0.113103	0.295889	0.751405	0.0243626	0.155532	0.00342246	0.063506	0.428622	0.647544	0.132205	0.391958	0.426987	0.601268	0.76553	0.910946	0.134269	0.693724
K0P0C6	CAHE_0695	CCM10472.1	0.217061	0.645629	0.0658686	0.48897	0.630256	0.780867	0.15456	0.252917	0.395401	0.529688	NA	NA	NA	NA	0.355177	0.544604	0.401664	0.661249	0.256943	0.796522
K0P0C7	CAHE_0700	CCM10477.1	0.599479	0.746325	0.899081	0.954409	0.469398	0.751405	0.0464944	0.162914	0.0639985	0.146577	NA	NA	NA	NA	0.0465889	0.153078	0.0377925	0.202908	0.729624	0.916068
K0P0C8	CAHE_0705	CCM10482.1	0.266322	0.645629	0.166724	0.48897	0.489151	0.751405	0.0656075	0.162914	0.0826605	0.172615	NA	NA	NA	NA	NA	NA	NA	NA	NA	NA
K0P0D7	CAHE_0750	CCM10527.1	0.555321	0.720374	0.553164	0.791965	0.636081	0.780867	0.247863	0.356923	0.307201	0.444275	NA	NA	NA	NA	NA	NA	NA	NA	NA	NA
K0P0G4	CAHE_p0039	CCM10662.1	0.580207	0.736771	0.167675	0.48897	NA	NA	NA	NA	NA	NA	0.118877	0.369292	0.0929247	0.297882	NA	NA	NA	NA	0.0643903	0.570314
K0P0G5	CAHE_p0044	CCM10667.1	0.346161	0.702973	0.373529	0.722516	0.925565	0.975595	0.386948	0.535775	0.333592	0.455482	0.812491	0.843262	0.37604	0.615338	0.523506	0.680331	0.71303	0.901378	0.42402	0.916068
K0P1R6	CAHE_0017	CCM09799.1	0.628526	0.750479	0.718966	0.885869	0.472176	0.751405	0.187436	0.293378	0.100493	0.203858	NA	NA	NA	NA	NA	NA	NA	NA	NA	NA
K0P1V3	CAHE_0112	CCM09894.1	0.441693	0.702973	0.472683	0.77655	0.479157	0.751405	0.230797	0.339131	0.31287	0.444275	0.0742346	0.279726	0.0588815	0.241918	0.000641565	0.022134	0.000591128	0.0132019	0.737508	0.916068
K0P1V7	CAHE_0122	CCM09904.1	0.249813	0.645629	0.651515	0.832491	0.14631	0.671306	0.0961289	0.191999	0.290385	0.438667	0.0749267	0.279726	0.0590165	0.241918	0.00444931	0.0521086	0.00652389	0.0874201	0.438153	0.916068
K0P1X0	CAHE_0162	CCM09944.1	0.248739	0.645629	NA	NA	0.40988	0.751405	NA	NA	NA	NA	NA	NA	NA	NA	0.128016	0.284939	0.100965	0.294115	0.786276	0.916068
K0P1X1	CAHE_0167	CCM09949.1	0.164939	0.645629	NA	NA	0.16871	0.731078	NA	NA	NA	NA	NA	NA	NA	NA	0.0680915	0.21356	0.155148	0.358446	0.776322	0.916068
K0P1X7	CAHE_0182	CCM09964.1	0.945667	0.968595	0.257277	0.612141	0.605595	0.780867	0.572198	0.686637	0.434303	0.540974	0.299047	0.502274	0.231964	0.544611	0.38789	0.569456	0.449936	0.669905	0.203896	0.796522
K0P209	CAHE_0267	CCM10044.1	0.606389	0.746325	0.176846	0.48897	0.506816	0.751405	0.000347044	0.0249871	0.000454175	0.0322464	0.714989	0.805496	0.970537	0.970537	0.00856428	0.0722075	0.0239501	0.160465	0.0790128	0.612349
K0P216	CAHE_0287	CCM10064.1	0.452059	0.702973	0.582629	0.791965	0.45516	0.751405	0.853044	0.897303	0.944228	0.944228	0.542803	0.709694	0.704168	0.826632	0.532433	0.680331	0.834709	0.916811	0.909402	0.946496
K0P227	CAHE_0307	CCM10084.1	0.94695	0.968595	NA	NA	0.751818	0.83774	0.0656182	0.162914	0.116756	0.221829	0.0141098	0.131692	0.137911	0.391958	0.108216	0.284939	0.255958	0.492996	0.522707	0.916068
K0P247	CAHE_0337	CCM10114.1	0.772943	0.870922	0.181671	0.48897	0.638419	0.780867	0.0530787	0.162914	0.0378256	0.127919	6.39e-05	0.00357839	0.000397825	0.0214825	0.151632	0.317049	0.197465	0.441005	0.106633	0.659037
K0P255	CAHE_0357	CCM10134.1	0.214588	0.645629	0.391657	0.722516	0.201656	0.751405	0.0553375	0.162914	0.281666	0.434746	0.728554	0.805496	0.546931	0.720348	0.406511	0.584359	0.152602	0.358446	0.974086	0.974086
K0P293	CAHE_0467	CCM10244.1	0.138153	0.645629	0.857493	0.934656	0.0259701	0.387537	0.031685	0.155532	0.0456497	0.127919	NA	NA	NA	NA	NA	NA	NA	NA	NA	NA
K0P297	CAHE_0477	CCM10254.1	0.0655677	0.454787	NA	NA	0.12799	0.662437	NA	NA	NA	NA	NA	NA	NA	NA	0.112791	0.284939	0.0358728	0.202908	0.821076	0.916068
K0P2D4	CAHE_0572	CCM10349.1	0.493963	0.702973	0.421423	0.722516	0.875511	0.935477	0.0629047	0.162914	0.278362	0.434746	0.0854592	0.299107	0.0671994	0.241918	0.0273203	0.102068	0.0723659	0.245692	0.453561	0.916068
K0P2J0	CAHE_0722	CCM10499.1	0.328187	0.702973	0.3197	0.689352	0.520203	0.751405	0.045944	0.162914	0.298618	0.441705	0.786604	0.843262	0.50243	0.703711	0.295279	0.496932	0.134538	0.346695	0.639418	0.916068
K0P2K4	CAHE_0757	CCM10534.1	0.485673	0.702973	0.110972	0.48897	0.965568	0.978108	0.607056	0.704968	0.420781	0.540974	0.0490884	0.229079	0.0326091	0.195654	0.557371	0.685717	0.777229	0.910946	0.10836	0.659037
K0P4W1	CAHE_0069	CCM09851.1	0.415327	0.702973	0.393754	0.722516	0.672623	0.783053	0.012494	0.12851	0.0163955	0.0956877	NA	NA	NA	NA	0.114385	0.284939	0.214851	0.449843	0.842192	0.916068
K0P4X2	CAHE_0016	CCM09798.1	0.825815	0.905003	0.950449	0.977327	0.381205	0.751405	0.00483507	0.0696251	0.0035778	0.063506	0.304952	0.502274	0.431108	0.665138	0.008928	0.0722075	0.0588443	0.242573	0.735166	0.916068
K0P4Y5	CAHE_0036	CCM09818.1	0.0632079	0.454787	0.0225886	0.48897	0.239978	0.751405	0.547213	0.667785	0.663641	0.741842	0.151229	0.37984	0.219356	0.53842	0.586338	0.685717	0.5677	0.788358	0.254248	0.796522
K0P523	CAHE_0134	CCM09916.1	0.235822	0.645629	0.169811	0.48897	0.450534	0.751405	0.122353	0.214443	0.0514998	0.129763	NA	NA	NA	NA	NA	NA	NA	NA	NA	NA
K0P558	CAHE_0121	CCM09903.1	0.486836	0.702973	NA	NA	0.392137	0.751405	NA	NA	NA	NA	NA	NA	NA	NA	0.273765	0.472244	0.507735	0.723793	0.461346	0.916068
K0P5B1	CAHE_0197	CCM09978.1	0.231569	0.645629	0.512955	0.791965	0.328172	0.751405	0.00277106	0.0696251	0.0106863	0.0845312	NA	NA	NA	NA	NA	NA	NA	NA	NA	NA
K0P5G3	CAHE_0230	CCM10011.1	0.361066	0.702973	0.182699	0.48897	0.703308	0.806735	0.0829029	0.180338	0.610758	0.71124	0.0215707	0.150995	0.00246131	0.0353753	0.0932013	0.267954	0.0214151	0.159424	0.604654	0.916068
K0P5J0	CAHE_0245	CCM10026.1	0.196552	0.645629	0.429321	0.722516	0.127922	0.662437	0.116497	0.209694	0.116661	0.221829	0.81432	0.843262	0.781322	0.892035	0.989514	0.989514	0.815772	0.910946	0.695765	0.916068
K0P5K5	CAHE_0255	CCM10036.1	0.942408	0.968595	0.605537	0.803501	0.660733	0.780867	0.702954	0.766921	0.837878	0.851339	0.125296	0.369292	0.0937776	0.297882	0.878908	0.918858	0.972063	0.972063	0.275795	0.814253
K0P5P0	CAHE_0336	CCM10113.1	0.162972	0.645629	0.0892075	0.48897	0.379096	0.751405	0.0296864	0.155532	0.0413346	0.127919	NA	NA	NA	NA	0.150336	0.317049	0.113837	0.317796	0.62504	0.916068
K0P5S6	CAHE_0376	CCM10153.1	0.55829	0.720374	0.284877	0.655218	0.994151	0.994151	0.806882	0.867097	0.668703	0.741842	0.157153	0.37984	0.346041	0.615338	0.845842	0.897894	0.958249	0.972063	0.358197	0.907446
K0P5T5	CAHE_0391	CCM10168.1	0.509656	0.702973	0.83368	0.934656	0.44767	0.751405	0.0355322	0.155532	0.0175203	0.0956877	0.338996	0.527328	0.541664	0.720348	0.0174773	0.0927639	0.0615483	0.242573	0.821465	0.916068
K0P5U4	CAHE_0406	CCM10183.1	0.126132	0.645629	0.130794	0.48897	0.592994	0.780867	0.170311	0.272497	0.47071	0.576213	0.439405	0.647544	0.582622	0.749085	0.465855	0.630275	0.432027	0.661249	0.215831	0.796522
K0P5V7	CAHE_0426	CCM10203.1	0.0641759	0.454787	0.180251	0.48897	0.0310571	0.387537	0.617081	0.705236	0.0486453	0.127919	0.216251	0.432503	0.000983307	0.0265493	0.0281056	0.102068	4.75e-05	0.00318485	NA	NA
K0P5X5	CAHE_0339	CCM10116.1	0.0136625	0.454787	0.0934132	0.48897	0.0744479	0.517099	0.210672	0.322732	0.14123	0.250684	0.0183639	0.146911	0.0413193	0.215039	0.0234137	0.0994139	0.151366	0.358446	0.380542	0.907446
K0P605	CAHE_0476	CCM10253.1	0.534924	0.720374	0.176073	0.48897	0.959806	0.978108	0.0782782	0.177531	0.00834324	0.0845312	0.00904792	0.131692	0.28661	0.582797	0.0862727	0.258818	0.660095	0.850507	0.200918	0.796522
K0P615	CAHE_0409	CCM10186.1	0.247852	0.645629	0.059416	0.48897	NA	NA	0.035656	0.155532	0.233848	0.386122	0.475468	0.682724	0.508236	0.703711	0.0212822	0.0978983	0.0131504	0.139779	0.0300668	0.372828
K0P626	CAHE_0424	CCM10201.1	0.427807	0.702973	NA	NA	0.638479	0.780867	NA	NA	NA	NA	NA	NA	NA	NA	0.242875	0.429703	0.20693	0.447235	0.729713	0.916068
K0P630	CAHE_0511	CCM10288.1	0.355756	0.702973	0.585365	0.791965	0.276868	0.751405	0.0340014	0.155532	0.0471994	0.127919	0.0314597	0.164846	0.0235143	0.158721	0.00327895	0.0521086	0.00200642	0.0336075	0.830222	0.916068
K0P644	CAHE_0531	CCM10308.1	0.503083	0.702973	0.864303	0.934656	0.510368	0.751405	0.219258	0.328887	0.12185	0.221829	0.537479	0.709694	0.908722	0.949742	0.826345	0.890903	0.434253	0.661249	0.779467	0.916068
K0P649	CAHE_0536	CCM10313.1	0.0586186	0.454787	0.319674	0.689352	0.0241795	0.387537	0.0369546	0.155532	0.053504	0.129763	0.828204	0.843262	0.599909	0.753374	0.455311	0.628329	0.92437	0.972063	0.488587	0.916068
K0P670	CAHE_0474	CCM10251.1	0.0682181	0.454787	0.177341	0.48897	0.0354565	0.387537	0.450226	0.578862	0.691904	0.744321	NA	NA	NA	NA	NA	NA	NA	NA	NA	NA
K0P698	CAHE_0586	CCM10363.1	0.969889	0.969889	0.504699	0.791965	0.453815	0.751405	0.00392725	0.0696251	0.00191593	0.063506	0.54145	0.709694	0.914566	0.949742	0.00941836	0.0722075	0.0393703	0.202908	0.222506	0.796522
K0P6G3	CAHE_0651	CCM10428.1	0.0443397	0.454787	NA	NA	0.0777397	0.517099	NA	NA	NA	NA	NA	NA	NA	NA	0.222425	0.416979	0.257535	0.492996	0.921207	0.946496
K0P6I3	CAHE_0669	CCM10446.1	0.0233059	0.454787	0.0347116	0.48897	0.135885	0.662437	NA	NA	NA	NA	0.0268098	0.164846	0.0193375	0.158721	0.12443	0.284939	0.0992505	0.294115	0.525332	0.916068
K0P6N5	CAHE_0706	CCM10483.1	0.421034	0.702973	0.579759	0.791965	0.39294	0.751405	0.147717	0.24734	0.118817	0.221829	0.870153	0.870153	0.950122	0.968049	0.345321	0.541526	0.602959	0.792123	0.93123	0.946496
K0P6R0	CAHE_0774	CCM10551.1	0.302091	0.702973	0.194148	0.496157	0.546051	0.759426	0.674256	0.758538	0.790714	0.825598	0.277732	0.49116	0.389609	0.618791	0.385792	0.569456	0.432378	0.661249	0.756528	0.916068
K0P6W1	CAHE_0834	CCM10611.1	NA	NA	NA	NA	NA	NA	0.00462803	0.0696251	0.00533199	0.0700939	0.0119463	0.131692	0.312984	0.582797	0.000485177	0.022134	0.073341	0.245692	NA	NA
K0P6Z1	CAHE_p0043	CCM10666.1	0.247809	0.645629	0.994431	0.994431	0.0795536	0.517099	0.0388829	0.155532	0.0228021	0.115639	0.169572	0.37984	0.310879	0.582797	0.974364	0.988693	0.57701	0.788358	0.231058	0.796522
K0P8P8	CAHE_0068	CCM09850.1	0.0813113	0.500377	0.172676	0.48897	0.0469233	0.406668	0.0517215	0.162914	0.0695602	0.154337	NA	NA	NA	NA	NA	NA	NA	NA	NA	NA
K0P8Z0	CAHE_0143	CCM09925.1	0.264318	0.645629	0.183935	0.48897	0.486234	0.751405	0.0291647	0.155532	0.0456974	0.127919	NA	NA	NA	NA	NA	NA	NA	NA	NA	NA
K0P937	CAHE_0183	CCM09965.1	NA	NA	NA	NA	NA	NA	0.0364127	0.155532	0.0107152	0.0845312	0.162934	0.37984	0.79292	0.892035	0.0158468	0.0927639	0.321076	0.597559	NA	NA
K0P9B6	CAHE_0254	CCM10035.1	0.391693	0.702973	0.127148	0.48897	0.818207	0.886391	0.954306	0.970883	0.839348	0.851339	0.0323805	0.164846	0.0226008	0.158721	0.582185	0.685717	0.46136	0.67198	0.116926	0.659037
K0P9N0	CAHE_0328	CCM10105.1	0.253222	0.645629	0.866927	0.934656	0.108517	0.651101	0.0640866	0.162914	0.0548296	0.129763	NA	NA	NA	NA	NA	NA	NA	NA	NA	NA
K0P9N2	CAHE_0333	CCM10110.1	0.754387	0.862156	0.63144	0.822064	0.941521	0.978108	0.408413	0.544551	0.0318218	0.127919	0.23907	0.446264	0.646974	0.794013	0.526861	0.680331	0.938662	0.972063	0.695704	0.916068
K0P9N5	CAHE_0338	CCM10115.1	0.339528	0.702973	0.39439	0.722516	0.656888	0.780867	0.10374	0.19656	0.00592343	0.0700939	0.0732887	0.279726	0.145511	0.392879	0.168311	0.341572	0.588327	0.788358	0.363414	0.907446
K0P9P0	CAHE_0348	CCM10125.1	0.45778	0.702973	0.76414	0.925011	0.323388	0.751405	0.466749	0.589578	0.404646	0.532034	NA	NA	NA	NA	NA	NA	NA	NA	NA	NA
K0P9R1	CAHE_0383	CCM10160.1	0.445008	0.702973	0.963163	0.977327	0.275918	0.751405	0.0851596	0.180338	0.20162	0.340834	0.280663	0.49116	0.355472	0.615338	0.578175	0.685717	0.764854	0.910946	0.539524	0.916068
K0P9S3	CAHE_0403	CCM10180.1	0.711087	0.831062	NA	NA	0.65472	0.780867	NA	NA	NA	NA	NA	NA	NA	NA	0.183779	0.362306	0.131909	0.346695	0.817769	0.916068
K0P9V8	CAHE_0458	CCM10235.1	0.8075	0.897222	0.566011	0.791965	0.437448	0.751405	0.859916	0.897303	0.611066	0.71124	0.139358	0.37984	0.0438041	0.215039	0.0151856	0.0927639	0.0682095	0.245692	0.00894379	0.138629
K0PA02	CAHE_0523	CCM10300.1	0.716791	0.831062	0.860764	0.934656	0.714675	0.807894	0.0621047	0.162914	0.047868	0.127919	0.167783	0.37984	0.213737	0.53842	0.035751	0.123341	0.0479629	0.214234	0.907208	0.946496
K0PA48	CAHE_0583	CCM10360.1	NA	NA	NA	NA	NA	NA	0.499426	0.619977	0.328786	0.455482	0.691412	0.805496	NA	NA	0.126517	0.284939	NA	NA	NA	NA
K0PAC0	CAHE_0668	CCM10445.1	0.449342	0.702973	0.428403	0.722516	0.0290395	0.387537	0.0320854	0.155532	0.433098	0.540974	0.634479	0.789573	0.297588	0.582797	0.00208128	0.0478694	0.000403374	0.0132019	NA	NA
K0PAC7	CAHE_0678	CCM10455.1	0.043962	0.454787	0.254065	0.612141	0.0218792	0.387537	0.0986659	0.191999	0.024722	0.117017	NA	NA	NA	NA	NA	NA	NA	NA	NA	NA
K0PAF6	CAHE_0703	CCM10480.1	0.46903	0.702973	0.56218	0.791965	0.463098	0.751405	0.957398	0.970883	0.681904	0.744321	0.599847	0.763441	NA	NA	0.337129	0.540975	NA	NA	NA	NA
K0PAL3	CAHE_0748	CCM10525.1	0.251324	0.645629	0.336238	0.703043	0.483436	0.751405	0.0708296	0.169991	0.0167925	0.0956877	0.733577	0.805496	0.487116	0.703711	0.665691	0.765545	0.958188	0.972063	0.665399	0.916068
K0PB01	CAHE_p0002	CCM10625.1	0.24096	0.645629	0.40283	0.722516	0.383902	0.751405	0.431022	0.564248	0.0132699	0.0942163	0.544944	0.709694	0.835539	0.902382	0.757883	0.830062	0.43377	0.661249	NA	NA
