## Supplementary Data 6 for "Identification of cytoplasmic incompatibility effectors of the reproductive manipulator *Cardinium hertigii*"

### Sheet: Sheet1
Supplementary Data 6. Sample name, construct, and media for yeast proteomic measurements.
Sample Name	Tube	Construct	Media
2_1_gal	2	pYES empty & pAG empty	galactose
4_1_gal	4	pYES + 406 & pAG empty	galactose
6_1_gal	6	pYES + 406 & pAG + 405	galactose
8_1_gal	8	pYES + 405	galactose
10_1_gal	10	pYES + 405-signal	galactose
12_1_gal	12	pYES + 757	galactose
14_1_gal	14	pYES + p0044	galactose
16_1_gal	16	pYES + p0043	galactose
18_1_gal	18	pYES + 406-signal	galactose
20_1_gal	20	pYES + 406	galactose
22_1_gal	22	pYES + p0043-signal	galactose
24_1_gal	24	pYES empty & pAG + p0043-signal	galactose
26_1_gal	26	pYES + p0044 & pAG + p0043-signal	galactose
28_1_gal	28	pYES + p0044+signal & pAG + p0043-signal	galactose
30_1_gal	30	pYES + 757-signal	galactose
32_1_gal	32	pYES + p0044+signal	galactose
34_1_glu	34	pYES + 757	glucose
36_1_glu	36	pYES + 757-signal	glucose
38_1_glu	38	pYES + 405	glucose
40_1_glu	40	pYES + 405-signal	glucose
42_1_glu	42	pYES + 406	glucose
44_1_glu	44	pYES + 406-signal	glucose
46_1_glu	46	pYES + p0043	glucose
48_1_glu	48	pYES + p0043-signal	glucose
50_1_glu	50	pYES + p0044	glucose
52_1_glu	52	pYES + p0044+signal	glucose
54_1_glu	54	pYES empty & pAG empty	glucose
56_1_glu	56	pYES + 406 & pAG empty	glucose
58_1_glu	58	pYES + 406 & pAG + 405	glucose
60_1_glu	60	pYES empty & pAG + p0043-signal	glucose
62_1_glu	62	pYES + p0044 & pAG + p0043-signal	glucose
64_1_glu	64	pYES + p0044+signal & p0043-signal	glucose
65_2_gal	65	pYES + 757	galactose
66_2_gal	66	pYES + 757 -signal	galactose
67_2_gal	67	pYES + 405	galactose
68_2_gal	68	pYES + 405 -signal	galactose
69_2_gal	69	pYES + 406	galactose
70_2_gal	70	pYES + 406 -signal	galactose
71_2_gal	71	pYES + p0043	galactose
72_2_gal	72	pYES + p0043 -signal	galactose
73_2_gal	73	pYES + p0044	galactose
74_2_gal	74	pYES + p0044 +signal	galactose
75_2_gal	75	pYES empty & pAG empty	galactose
76_2_gal	76	pYES + 406 & pAG empty	galactose
77_2_gal	77	pYES + 406 & pAG + 405	galactose
78_2_gal	78	pYES empty & pAG + p0043 -signal	galactose
79_2_gal	79	pYES + p0044 & pAG + p0043 -signal	galactose
80_2_gal	80	pYES + p0044 +signal & pAG + p0043 -signal	galactose
81_1_glu	81	pYES empty	glucose
82_2_glu	82	pYES + 757	glucose
83_2_glu	83	pYES + 757 -signal	glucose
84_2_glu	84	pYES + 405	glucose
85_2_glu	85	pYES + 405 -signal	glucose
86_2_glu	86	pYES + 406	glucose
87_2_glu	87	pYES + 406 -signal	glucose
88_2_glu	88	pYES + p0043	glucose
89_2_glu	89	pYES + p0043 -signal	glucose
90_2_glu	90	pYES + p0044	glucose
91_2_glu	91	pYES + p0044 +signal	glucose
92_2_glu	92	pYES empty & pAG empty	glucose
93_2_glu	93	pYES + 406 & pAG empty	glucose
94_2_glu	94	pYES + 406 & pAG + 405	glucose
95_2_glu	95	pYES empty & pAG + p0043 -signal	glucose
96_2_glu	96	pYES + p0044 & pAG + p0043 -signal	glucose
97_2_glu	97	pYES + p0044 +signal & pAG + p0043 -signal	glucose
98_2_glu	98	pYES empty	glucose
99_3_glu	99	pYES + 757	glucose
100_3_glu	100	pYES + 757 -signal	glucose
101_3_glu	101	pYES + 405	glucose
102_3_glu	102	pYES + 405 -signal	glucose
103_3_glu	103	pYES + 406	glucose
104_3_glu	104	pYES + 406 -signal	glucose
105_3_glu	105	pYES + p0043	glucose
106_3_glu	106	pYES + p0043 -signal	glucose
107_3_glu	107	pYES + p0044	glucose
108_3_glu	108	pYES + p0044 +signal	glucose
109_3_glu	109	pYES empty & pAG empty	glucose
110_3_glu	110	pYES + 406 & pAG empty	glucose
111_3_glu	111	pYES + 406 & pAG + 405	glucose
112_3_glu	112	pYES empty & pAG + p0043 -signal	glucose
113_3_glu	113	pYES + p0044 & pAG + p0043 -signal	glucose
114_3_glu	114	pYES + p0044 +signal & pAG + p0043 -signal	glucose
115_3_gal	115	pYES + 757	galactose
116_3_gal	116	pYES + 757 -signal	galactose
117_3_gal	117	pYES + 405	galactose
118_3_gal	118	pYES + 405 -signal	galactose
119_3_gal	119	pYES + 406	galactose
120_3_gal	120	pYES + 406 -signal	galactose
121_3_gal	121	pYES + p0043	galactose
122_3_gal	122	pYES + p0043 -signal	galactose
123_3_gal	123	pYES + p0044	galactose
124_3_gal	124	pYES + p0044 +signal	galactose
125_3_gal	125	pYES empty	galactose
126_3_gal	126	pYES empty & pAG empty	galactose
127_3_gal	127	pYES + 406 & pAG empty	galactose
128_3_gal	128	pYES + 406 & pAG + 405	galactose
129_3_gal	129	pYES empty & pAG + p0043 -signal	galactose
130_3_gal	130	pYES + p0044 & pAG + p0043 -signal	galactose
131_3_gal	131	pYES + p0044 + signal & pAG + p0043 -signal	galactose
132_3_glu	132	pYES empty	glucose
133_3_gal	133	pYES empty	galactose
134_3_gal	134	pYES empty	galactose
